# Evolutionary landscape of oral microbiome over 100,000 years

**DOI:** 10.1101/2025.11.01.685986

**Authors:** Ling Zhong, Heng Li, Shuting Xia, Shichang Xie, Raffaella Bianucci, Shengkai Li, Sirirak Supa-Amornkul, Camilla Speller, Qing Shi, Yinqiu Cui, Huilin Yang, Mark Achtman, Zhemin Zhou

**Author notes:** These authors contributed equally (Ling Zhong, Heng Li, Shuting Xia, Shichang Xie, Raffaella Bianucci, Shengkai Li). Correspondence: Huilin Yang; Mark Achtman; Zhemin Zhou.

## Abstract

The human oral microbiome represents an intimate and enduring partnership between host and microbial communities, yet its evolutionary trajectory across deep time remains largely uncovered. Here we reconstruct the global history of the oral microbiome over 102,400 years using a global collection of 1854 oral samples spanning 61 countries. We reveal that major cultural transitions of the Neolithic Revolution, industrialization, and recent medical advances have driven a directional, globally coordinated co-evolution of oral microbial ecology, function, and population structure. Network analysis identifies two universal microbial modules of dental calculus modules: the commensal-enriched DCM1 module and the pathogen-enriched DCM2, both exhibiting progressive ecological polarization. DCM2 surged around 4,000 years ago with agricultural intensification but subsequently declined in modern European populations while persisting at high levels in African and some American groups, a geographic divide mirroring socioeconomic inequities. Species-level analyses demonstrate widespread directional changes, with obligate anaerobes declining as aerotolerant taxa expand, reflecting a carbohydrate-associated functional remodeling toward starch metabolism. Phylogenomic reconstruction reveals contrasting evolutionary trajectories. *Pauljensenia mediterranea* experienced near-extinction following a severe bottleneck, while *Actinomyces israelii* underwent a selective sweep with rapid population expansion 1,000 years ago. Critically, the oral resistome has accelerated in the antibiotic era, resulting in ∼33–50-fold surge of highly mobile, clinically relevant antimicrobial resistance genes in the last century, with *Streptococcus* acting as a central hub of dissemination. Collectively, these results position the oral microbiome as an active participant that has co-evolved with human subsistence, urbanization and medical practice, with direct implications for global oral health, antimicrobial resistance and interventions aimed at restoring resilient microbial states.
