## Supplementary material for "Evolutionary landscape of oral microbiome over 100,000 years": Information of species and eignvector centrality in two modules.

### Sheet: Sheet1
Supplementary Table 3. Information of species and eignvector centrality in two modules.
ID	Species	degree	Eignvector Centrality	DCM Group
TAX_000008185	Treponema_B_denticola	16	0.0139515	DCM2
TAX_000010505	Porphyromonas_gingivalis	13	0.0100608	DCM2
TAX_000023285	Capnocytophaga_ochracea	59	0.819767	DCM1
TAX_000023905	Leptotrichia_buccalis	38	0.465716	DCM1
TAX_000143845	Olsenella_uli	4	0.00155332	DCM2
TAX_000147675	Peptostreptococcus_stomatis	11	0.0575366	DCM1
TAX_000159995	Alloprevotella_tannerae	0	0	Others
TAX_000160035	Catonella_morbi	58	0.781088	DCM1
TAX_000160055	Dialister_invisus	0	0	Others
TAX_000160135	Oribacterium_sp000160135	0	0	Others
TAX_000160475	Fusobacterium_periodonticum	7	0.111541	DCM1
TAX_000160555	Centipeda_noxia	46	0.557936	DCM1
TAX_000163895	Filifactor_alocis	15	0.0108006	DCM2
TAX_000164695	Rothia_dentocariosa	6	0.0869259	DCM1
TAX_000174755	Capnocytophaga_gingivalis	67	0.952865	DCM1
TAX_000175375	Corynebacterium_matruchotii	43	0.663278	DCM1
TAX_000175615	Rothia_mucilaginosa, Rothia_mucilaginosa_B, Rothia_mucilaginosa_C, Rothia_sp001808955, Rothia_sp001836735, Rothia_sp024294905	1	0.00052784	Others
TAX_000177335	Pyramidobacter_piscolens	0	0	Others
TAX_000177375	Bulleidia_extructa	0	0	Others
TAX_000184945	Prevotella_buccae	0	0	Others
TAX_000185385	Lachnoanaerobaculum_saburreum	0	0	Others
TAX_000185505	Pseudoramibacter_alactolyticus	2	0.00055028	DCM2
TAX_000187465	Streptococcus_infantis, Streptococcus_infantis_H, Streptococcus_infantis_I, Streptococcus_infantis_J, Streptococcus_infantis_M, Streptococcus_sp._21WXBC0057M1, Streptococcus_sp023110115	4	0.0139596	Others
TAX_000191405	Haemophilus_D_parainfluenzae, Haemophilus_D_parainfluenzae_N, Haemophilus_D_parainfluenzae_P	28	0.4431	DCM1
TAX_000192225	Capnocytophaga_sp000192225	0	0	Others
TAX_000195595	Actinomyces_sp000195595	0	0	Others
TAX_000208405	Selenomonas_sp905372355, Selenomonas_sputigena	17	0.142528	DCM1
TAX_000210715	Fretibacterium_fastidiosum	19	0.0127206	DCM2
TAX_000213975	Centipeda_periodontii	19	0.185815	DCM1
TAX_000220065	Streptococcus_sp000220065	27	0.466202	DCM1
TAX_000220835	Actinomyces_sp000220835	1	0.0002216	Others
TAX_000222705	Streptococcus_mitis_AY, Streptococcus_oralis_BE	0	0	Others
TAX_000234095	Centipeda_infelix	48	0.616678	DCM1
TAX_000235445	Johnsonella_ignava	6	0.0219437	DCM1
TAX_000235485	Streptococcus_sp000235485	0	0	Others
TAX_000238115	Peptoanaerobacter_stomatis	0	0	Others
TAX_000239275	Anaeroglobus_geminatus	0	0	Others
TAX_000242335	Prevotella_seregens	0	0	Others
TAX_000269805	Actinomyces_massiliensis	7	0.0964237	DCM1
TAX_000278725	Pauljensenia_sp000278725	1	0.000373591	Others
TAX_000279975	Fusobacterium_vincentii	0	0	Others
TAX_000285995	Actinomyces_naeslundii	4	0.0229668	DCM1
TAX_000286455	Centipeda_sp000286455	7	0.0823459	DCM1
TAX_000295095	Actinomyces_timonensis	0	0	Others
TAX_000312305	Prevotella_conceptionensis	48	0.641277	DCM1
TAX_000312445	Phocaeicola_abscessus	6	0.00419341	DCM2
TAX_000340375	Eggerthia_catenaformis	0	0	Others
TAX_000344295	Campylobacter_A_showae_B	36	0.603898	DCM1
TAX_000372365	Aggregatibacter_actinomycetemcomitans	0	0	Others
TAX_000378085	Prevotella_loescheii	72	0.999767	DCM1
TAX_000382825	Streptococcus_dentisani, Streptococcus_mitis_BD, Streptococcus_oralis, Streptococcus_oralis_BH, Streptococcus_oralis_BT, Streptococcus_oralis_CA, Streptococcus_oralis_U	0	0	Others
TAX_000385925	Streptococcus_cristatus_B	0	0	Others
TAX_000412995	Treponema_vincentii	0	0	Others
TAX_000413035	Treponema_medium	2	0.00167387	DCM2
TAX_000413055	Treponema_C_maltophilum	17	0.0121351	DCM2
TAX_000413315	Brooklawnia_sp000413315	0	0	Others
TAX_000426605	Propionibacterium_acidifaciens	0	0	Others
TAX_000426665	Centipeda_artemidis	0	0	Others
TAX_000429225	Actinomyces_dentalis, Actinomyces_sp001278845	6	0.00265097	DCM2
TAX_000429245	Pauljensenia_georgiae	6	0.00744322	DCM1
TAX_000429265	Actinomyces_gerencseriae	3	0.00120166	DCM2
TAX_000466165	Peptidiphaga_sp000466165	0	0	Others
TAX_000466405	Olegusella_sp000466405	0	0	Others
TAX_000466425	Capnocytophaga_sp000466425	43	0.681782	DCM1
TAX_000467855	Porphyromonas_sp000467855	59	0.869456	DCM1
TAX_000468035	Centipeda_sp000468035	64	0.783555	DCM1
TAX_000468055	Treponema_C_lecithinolyticum	13	0.00971211	DCM2
TAX_000468115	Treponema_D_socranskii	18	0.0125416	DCM2
TAX_000469505	Leptotrichia_A_sp000469505	52	0.765853	DCM1
TAX_000482505	Leptotrichia_trevisanii	2	0.0227109	DCM1
TAX_000525775	Mogibacterium_timidum	2	0.00055028	DCM2
TAX_000565015	Porphyromonas_catoniae	60	0.888419	DCM1
TAX_000613725	Prevotella_pleuritidis	0	0	Others
TAX_000613965	Prevotella_maculosa	20	0.197085	DCM1
TAX_000614105	Prevotella_micans	5	0.0471811	DCM1
TAX_000614205	Prevotella_saccharolytica	79	0.950994	DCM1
TAX_000711965	Actinomyces_israelii	1	0.0002216	Others
TAX_000712295	Synergistes_jonesii	0	0	Others
TAX_000758945	Lancefieldella_sp000564995, Lancefieldella_sp000565075	0	0	Others
TAX_000767835	Streptococcus_sinensis	9	0.0581249	DCM1
TAX_000775995	Treponema_sp000775995	24	0.293421	DCM1
TAX_000803625	Nanosynbacter_lyticus	7	0.00531176	DCM1
TAX_000959945	Streptococcus_oralis_B	3	0.0318419	DCM1
TAX_000960005	Streptococcus_mitis_AC, Streptococcus_mitis_AF, Streptococcus_mitis_AK, Streptococcus_mitis_CA, Streptococcus_mitis_CB, Streptococcus_mitis_CC, Streptococcus_mitis_CH, Streptococcus_mitis_CK, Streptococcus_mitis_CN, Streptococcus_mitis_CS, Streptococcus_mitis_CZ, Streptococcus_pseudopneumoniae_G	0	0	Others
TAX_001006485	Tannerella_forsythia	14	0.0100684	DCM2
TAX_001059235	Pauljensenia_variabilis	0	0	Others
TAX_001064145	Pauljensenia_sp001064145	0	0	Others
TAX_001074565	Streptococcus_pseudopneumoniae_J	7	0.0813122	DCM1
TAX_001189515	Olsenella_F_sp001189515	2	0.000748348	DCM2
TAX_001190745	Campylobacter_B_gracilis	22	0.141833	DCM1
TAX_001274535	Leptotrichia_A_sp001274535	67	0.976161	DCM1
TAX_001296145	Fusobacterium_animalis, Fusobacterium_nucleatum	0	0	Others
TAX_001457555	Fusobacterium_polymorphum	52	0.82984	DCM1
TAX_001494635	Tractidigestivibacter_sp900119625	0	0	Others
TAX_001553625	Desulfomicrobium_orale	1	0.000612908	DCM2
TAX_001579175	Streptococcus_oralis_O	5	0.0820264	DCM1
TAX_001639275	Methanobrevibacter_oralis	0	0	Others
TAX_001648475	Eikenella_halliae	24	0.372416	DCM1
TAX_001652275	Peptidiphaga_gingivicola	1	0.000828404	DCM1
TAX_001683335	Centipeda_sp001683335	24	0.213583	DCM1
TAX_001717585	Centipeda_sp001717585	32	0.31987	DCM1
TAX_001746855	Pauljensenia_hongkongensis	12	0.079099	DCM1
TAX_001838165	Pauljensenia_sp001838165	0	0	Others
TAX_001929375	Actinomyces_oris_B	0	0	Others
TAX_001953955	Prevotella_intermedia	22	0.264536	DCM1
TAX_002209445	Capnocytophaga_periodontitidis	61	0.896453	DCM1
TAX_002237445	Neisseria_sp002237445	3	0.00780218	DCM1
TAX_002243385	Mogibacterium_pumilum	1	0.00147785	DCM1
TAX_002355895	Streptococcus_mitis_AZ, Streptococcus_oralis_CL, Streptococcus_sp002355895	33	0.524549	DCM1
TAX_002761955	Fusobacterium_periodonticum_B, Fusobacterium_periodonticum_D, Fusobacterium_pseudoperiodonticum	0	0	Others
TAX_002847525	Pauljensenia_odontolytica_B	0	0	Others
TAX_002952055	Desulfobulbus_oralis	6	0.00449867	DCM2
TAX_002959775	Veillonella_rogosae	0	0	Others
TAX_002998925	Mogibacterium_diversum	0	0	Others
TAX_002999135	Capnocytophaga_sp002999135	28	0.448271	DCM1
TAX_003019295	Fusobacterium_nucleatum	8	0.0059671	DCM2
TAX_003033925	Tannerella_serpentiformis	65	0.931965	DCM1
TAX_003054025	Capnocytophaga_leadbetteri	70	0.985513	DCM1
TAX_003104955	Steroidobacter_cummioxidans	3	0.000800838	Others
TAX_003130255	Aggregatibacter_kilianii	35	0.560362	DCM1
TAX_003143695	Streptococcus_halitosis, Streptococcus_halitosis_A, Streptococcus_halitosis_B, Streptococcus_mitis_BJ, Streptococcus_oralis_BK, Streptococcus_oralis_BM, Streptococcus_oralis_BW, Streptococcus_oralis_CK, Streptococcus_oralis_F, Streptococcus_oralis_W, Streptococcus_sp900550895	1	0.0144878	DCM1
TAX_003614945	Bergeyella_A_cardium	3	0.0226712	DCM1
TAX_003859805	Arachnia_propionica_C	0	0	Others
TAX_003860125	CAJPSE01_sp003860125	12	0.00762517	DCM2
TAX_003860135	Tannerella_forsythia_A	4	0.00457819	DCM2
TAX_003860215	Desulfovibrio_sp003860215	1	0.000595873	DCM1
TAX_003892345	Lautropia_dentalis	35	0.540255	DCM1
TAX_003963555	Streptococcus_anginosus, Streptococcus_hominis, Streptococcus_vaginalis	0	0	Others
TAX_003977605	Prevotella_koreensis	3	0.0108616	DCM1
TAX_003990355	Eikenella_corrodens_B	6	0.0973394	DCM1
TAX_004104015	Actinomyces_oricola	0	0	Others
TAX_004127215	Streptococcus_oralis_BD, Streptococcus_oralis_K, Streptococcus_oralis_Z	3	0.0331192	DCM1
TAX_004136195	Cutibacterium_acnes	0	0	Others
TAX_004138385	Candidatus_Nanosynsacchari_sp._TM7_ANC_38.39_G1_1	2	0.000748348	DCM2
TAX_004138405	Nanosyncoccus_nanoralicus	3	0.050681	DCM1
TAX_004138445	Candidatus_Nanoperiomorbus_periodonticus, Nanoperiomorbus_periodonticus	5	0.00462569	DCM2
TAX_004138485	Steroidobacter_A_soli	3	0.000800838	Others
TAX_004342845	Bacteroides_heparinolyticus	0	0	Others
TAX_004803795	Campylobacter_A_rectus	18	0.012358	DCM2
TAX_004803815	Campylobacter_A_showae	48	0.757914	DCM1
TAX_005221285	Neisseria_flavescens_B, Neisseria_flavescens_C, Neisseria_perflava, Neisseria_perflava_A, Neisseria_sp000186165, Neisseria_sp946902045, Neisseria_subflava, Neisseria_subflava_A, Neisseria_subflava_E	46	0.721634	DCM1
TAX_005696555	Actinomyces_oris_E	1	0.00704326	DCM1
TAX_005696695	Pauljensenia_odontolytica_C, Pauljensenia_sp001072465, Pauljensenia_sp018382595	0	0	Others
TAX_005697565	Nanosynbacter_featherlites	6	0.0199449	DCM1
TAX_006094415	Micrococcus_luteus	0	0	Others
TAX_006385165	Streptococcus_mitis_BE, Streptococcus_mitis_BX, Streptococcus_mitis_CD, Streptococcus_sp001808665, Streptococcus_sp002238115, Streptococcus_symci, Streptococcus_vulneris	0	0	Others
TAX_006546835	Actinomyces_johnsonii	8	0.0252318	DCM1
TAX_007990505	Pseudoleptotrichia_goodfellowii	10	0.116821	DCM1
TAX_007990525	Leptotrichia_hofstadii	4	0.0452296	DCM1
TAX_007990635	Leptotrichia_hongkongensis, Leptotrichia_sp000469385	20	0.320209	DCM1
TAX_007992495	Reyranella_soli	0	0	Others
TAX_008327825	Leptotrichia_shahii	3	0.030127	DCM1
TAX_008369405	Streptococcus_cristatus_G	0	0	Others
TAX_008805035	Eikenella_exigua	0	0	Others
TAX_009730335	Pauljensenia_odontolytica_A	0	0	Others
TAX_009932555	Steroidobacter_A_agaridevorans	3	0.000800838	Others
TAX_010365865	Treponema_sp010365865	0	0	Others
TAX_011752065	Actinomyces_sp011752065	0	0	Others
TAX_012843315	Streptococcus_oralis_BI, Streptococcus_oralis_CF, Streptococcus_sp012843315, Streptococcus_sp900104285	0	0	Others
TAX_013267415	Abiotrophia_defectiva, Abiotrophia_sp001815865	57	0.85915	DCM1
TAX_013372125	Campylobacter_A_curvus	1	0.000388479	DCM1
TAX_013378355	Streptococcus_sanguinis_I	1	0.0175718	DCM1
TAX_013394795	Leptotrichia_sp013394795	1	0.00962574	DCM1
TAX_014054985	Kingella_B_oralis	0	0	Others
TAX_014055025	Neisseria_bacilliformis	3	0.00736149	DCM1
TAX_014217355	Fusobacterium_hwasookii	59	0.88797	DCM1
TAX_014250475	Centipeda_timonae	8	0.0674981	DCM1
TAX_014253065	Campylobacter_A_massiliensis	49	0.744163	DCM1
TAX_014334325	Treponema_D_sp014334325	15	0.0110768	DCM2
TAX_014334335	Treponema_D_sp014334335	6	0.0536106	DCM1
TAX_014334835	Treponema_D_paredis	11	0.103446	DCM1
TAX_014595995	Actinomyces_respiraculi	1	0.000789449	DCM1
TAX_014931355	Haemophilus_D_parainfluenzae_A, Haemophilus_D_parainfluenzae_K, Haemophilus_D_parainfluenzae_L, Haemophilus_D_parainfluenzae_R, Haemophilus_D_parainfluenzae_S, Haemophilus_D_parainfluenzae_Z, Haemophilus_D_sp001679485, Haemophilus_D_sp001811025, Haemophilus_D_sp001815355, Haemophilus_D_sp014931275, Haemophilus_D_sp927911595	2	0.0213331	DCM1
TAX_015679985	Campylobacter_A_concisus_AD, Campylobacter_A_concisus_AE, Campylobacter_A_concisus_AI, Campylobacter_A_concisus_AO, Campylobacter_A_concisus_AQ, Campylobacter_A_concisus_AR, Campylobacter_A_concisus_G, Campylobacter_A_concisus_I, Campylobacter_A_concisus_O, Campylobacter_A_concisus_P, Campylobacter_A_concisus_Q, Campylobacter_A_concisus_Y	0	0	Others
TAX_016127955	Actinomyces_oris, Actinomyces_oris_A, Actinomyces_sp915069725	2	0.0248831	DCM1
TAX_016127995	Pauljensenia_meyeri	5	0.00331304	DCM2
TAX_016405145	Pauljensenia_cardiffensis	0	0	Others
TAX_016626125	Actinomyces_sp002999235	1	0.0002216	Others
TAX_016724785	Fusobacterium_canifelinum	0	0	Others
TAX_016726365	Rothia_aeria	48	0.749957	DCM1
TAX_016801985	Steroidobacter_A_gossypii	3	0.000800838	Others
TAX_017084525	Baekduia_sp017084525	1	0.0002216	Others
TAX_017565765	Capnocytophaga_bilenii	45	0.711186	DCM1
TAX_017565785	Lachnoanaerobaculum_sp000209465	48	0.761371	DCM1
TAX_017798005	Aggregatibacter_sp000466335	9	0.13642	DCM1
TAX_017893965	Treponema_D_parvum	16	0.0114833	DCM2
TAX_018127745	Porphyromonas_sp018127745	0	0	Others
TAX_018127805	Prevotella_sp018127805	6	0.108698	DCM1
TAX_018336815	Treponema_sp018336815	0	0	Others
TAX_019931005	Granulicatella_adiacens	61	0.876365	DCM1
TAX_019974135	Actinomyces_capricornis	0	0	Others
TAX_021172045	Capillimicrobium_parvum	1	0.0002216	Others
TAX_021222645	Nanosynbacter_sp021222645	0	0	Others
TAX_021300775	Parvimonas_sp015257355	3	0.016905	DCM1
TAX_021497945	Streptococcus_oralis_BR	2	0.0353849	DCM1
TAX_022288825	CAJPNX01_sp905372165	24	0.327951	DCM1
TAX_022749495	Neisseria_cerebrosa, Neisseria_flava, Neisseria_macacae, Neisseria_mucosa, Neisseria_mucosa_A, Neisseria_sicca, Neisseria_sicca_A, Neisseria_sicca_B, Neisseria_sicca_C, Neisseria_sicca_E, Neisseria_sp000227275, Neisseria_sp000952795, Neisseria_sp001809325, Neisseria_sp001815675	57	0.871484	DCM1
TAX_022819345	Nanosynbacter_sp022819345, Nanosynbacter_sp022828255	1	0.000425077	DCM1
TAX_022819365	Nanosynbacter_sp022819365, Nanosynbacter_sp022828375	0	0	Others
TAX_022819385	Nanosynbacter_sp022828325, Nanosynbacter_sp900555885	0	0	Others
TAX_022828245	Nanosynbacter_sp900555675	0	0	Others
TAX_023611505	Streptococcus_oralis_BU, Streptococcus_oralis_C, Streptococcus_oralis_T, Streptococcus_oralis_Y, Streptococcus_sp934229205	29	0.437754	DCM1
TAX_023667625	Actinomyces_sp023369555	5	0.0264046	DCM1
TAX_024181565	Treponema_B_denticola_A, Treponema_B_denticola_B	17	0.0120034	DCM2
TAX_024181585	Treponema_D_buccale	10	0.0106552	DCM2
TAX_024400535	Treponema_B_denticola_C	10	0.00810516	DCM2
TAX_024584435	Pauljensenia_sp000185285	2	0.00275685	DCM1
TAX_024609215	Curtanaerobium_respiraculi	0	0	Others
TAX_026781265	Streptococcus_sanguinis_T	37	0.581699	DCM1
TAX_030228085	Granulicatella_sp001071995, Granulicatella_sp916438765	4	0.0459278	DCM1
TAX_030253515	Nanosynbacter_lyticus_A	5	0.00615399	DCM1
TAX_030408675	Corynebacterium_durum	22	0.346019	DCM1
TAX_030644205	Mogibacterium_neglectum	0	0	Others
TAX_030644225	Centipeda_dianae	7	0.0529315	DCM1
TAX_030644365	Pauljensenia_sp000466265, Pauljensenia_sp958349165	2	0.00745409	Others
TAX_030811115	Olsenella_F_profusa	0	0	Others
TAX_031292835	Actinomyces_oris_D	0	0	Others
TAX_031296635	Actinomyces_oris_C	0	0	Others
TAX_033242365	Lachnoanaerobaculum_sp000287675, Lachnoanaerobaculum_sp000296385	0	0	Others
TAX_035282405	Parvimonas_sp._C2	2	0.00204866	DCM1
TAX_035282585	Capnocytophaga_gingivalis	64	0.95624	DCM1
TAX_036289405	Pseudoramibacter_sp._HA2172	0	0	Others
TAX_036323475	Bulleidia_moorei, Solobacterium_moorei	5	0.0454996	DCM1
TAX_036396715	Candidatus_Nitrosotenuis_sp.	0	0	Others
TAX_037013405	Candidatus_Nanosynbacter_featherlites	4	0.00297305	DCM1
TAX_037055315	Arachnia_rubra	1	0.0109095	DCM1
TAX_037055325	Arachnia_propionica	28	0.428749	DCM1
TAX_037076525	Selenomonas_sp._TAMA-11512	6	0.0150291	DCM1
TAX_037482165	Parvimonas_micra, Parvimonas_sp._D4	0	0	Others
TAX_037889245	Fusobacterium_nucleatum	0	0	Others
TAX_900095845	Streptococcus_mitis_BG, Streptococcus_timonensis	1	0.00052784	Others
TAX_900103885	Actinomyces_ruminicola	0	0	Others
TAX_900104625	Leptotrichia_massiliensis	56	0.877939	DCM1
TAX_900120385	Olsenella_I_phocaeensis	0	0	Others
TAX_900128465	Pauljensenia_bouchesdurhonensis	0	0	Others
TAX_900155595	Pauljensenia_mediterranea	0	0	Others
TAX_900186465	Centipeda_felix	0	0	Others
TAX_900186885	Veillonella_hominis, Veillonella_parvula, Veillonella_parvula_A, Veillonella_sp018376995	15	0.242606	DCM1
TAX_900187105	Eikenella_corrodens	68	0.974819	DCM1
TAX_900240305	Ottowia_massiliensis	49	0.773869	DCM1
TAX_900290285	Centipeda_massiliensis	28	0.339741	DCM1
TAX_900323545	Actinomyces_sp900323545	19	0.315796	DCM1
TAX_900445025	Pauljensenia_odontolytica	25	0.35268	DCM1
TAX_900446675	Capnocytophaga_granulosa	62	0.927694	DCM1
TAX_900446695	Capnocytophaga_sputigena	70	1	DCM1
TAX_900450505	Slackia_exigua	12	0.00838586	DCM2
TAX_900451365	Kingella_A_denitrificans	53	0.815682	DCM1
TAX_900454815	Porphyromonas_endodontalis	0	0	Others
TAX_900459125	Streptococcus_constellatus	0	0	Others
TAX_900460955	Cardiobacterium_valvarum	67	0.951908	DCM1
TAX_900475015	Streptococcus_gordonii	59	0.879436	DCM1
TAX_900475315	Neisseria_cinerea	0	0	Others
TAX_900475445	Streptococcus_cristatus, Streptococcus_cristatus_C, Streptococcus_cristatus_D, Streptococcus_cristatus_E, Streptococcus_cristatus_F, Streptococcus_cristatus_H, Streptococcus_cristatus_I, Streptococcus_cristatus_L, Streptococcus_sp030272855, Streptococcus_sp902460355	17	0.272391	DCM1
TAX_900475505	Streptococcus_sanguinis, Streptococcus_sanguinis_C, Streptococcus_sanguinis_D, Streptococcus_sanguinis_E, Streptococcus_sanguinis_F, Streptococcus_sanguinis_H, Streptococcus_sanguinis_J, Streptococcus_sanguinis_K, Streptococcus_sanguinis_L, Streptococcus_sanguinis_M, Streptococcus_sanguinis_N, Streptococcus_sanguinis_O, Streptococcus_sanguinis_P, Streptococcus_sanguinis_Q, Streptococcus_sanguinis…	36	0.588377	DCM1
TAX_900475815	Neisseria_elongata	63	0.943108	DCM1
TAX_900475975	Streptococcus_intermedius	0	0	Others
TAX_900476035	Aggregatibacter_segnis, Aggregatibacter_segnis_A, Aggregatibacter_segnis_B	62	0.907942	DCM1
TAX_900476045	Gemella_morbillorum	51	0.751918	DCM1
TAX_900573965	Campylobacter_A_showae_A	24	0.423347	DCM1
TAX_900573985	Campylobacter_A_showae_E	48	0.787416	DCM1
TAX_900607225	Arachnia_massiliensis	5	0.0520362	DCM1
TAX_900635155	Streptococcus_sanguinis_A, Streptococcus_sanguinis_G	58	0.876085	DCM1
TAX_900636915	Aggregatibacter_aphrophilus	32	0.529358	DCM1
TAX_900637025	Streptococcus_oralis, Streptococcus_oralis_AA, Streptococcus_oralis_BC, Streptococcus_oralis_BO, Streptococcus_oralis_BV, Streptococcus_oralis_BX, Streptococcus_oralis_BY, Streptococcus_oralis_BZ, Streptococcus_oralis_D, Streptococcus_oralis_G, Streptococcus_oralis_H, Streptococcus_oralis_L, Streptococcus_oralis_S, Streptococcus_sp000296995, Streptococcus_sp000688775, Streptococcus_sp006228325, S…	52	0.8216	DCM1
TAX_900637165	Actinomyces_howellii	1	0.0002216	Others
TAX_900637305	Cardiobacterium_hominis	66	0.950147	DCM1
TAX_900637555	Lautropia_mirabilis	60	0.922182	DCM1
TAX_900637725	Arachnia_propionica	6	0.0592483	DCM1
TAX_900637905	Parvimonas_micra	3	0.00210584	DCM2
TAX_900637975	Actinomyces_viscosus	0	0	Others
TAX_900699785	Campylobacter_A_showae_D	11	0.158719	DCM1
TAX_901543175	Streptococcus_australis_A	1	0.000871412	DCM1
TAX_916618745	Cardiobacterium_sp916618745	66	0.937088	DCM1
TAX_943169685	Porphyromonas_pasteri	44	0.611455	DCM1
TAX_947097395	Methanomassiliicoccaceae_archaeon_COG_1, uncultured_Methanomethylophilus_sp.	0	0	Others
TAX_948472335	Streptococcus_mitis, Streptococcus_mitis_AP, Streptococcus_mitis_BU, Streptococcus_pseudopneumoniae	0	0	Others
TAX_949152215	Lancefieldella_sp000411555	0	0	Others
TAX_963082475	Methanobrevibacter_sp._V14	0	0	Others
TAX_963394915	Neisseria_oralis	50	0.813874	DCM1
TAX_963967315	Candidatus_Minimicrobia_sp._QA0096, Nanosynbacter_sp022828365	0	0	Others
