## Supplementary material for "Evolutionary landscape of oral microbiome over 100,000 years": Regional stratification analysis.

### Sheet: Sheet1
Supplementary Table 4. Regional stratification analysis.
Taxa	Species	temporal_coefficient	p_value	q_value	stability_score	R(Africa)	R(Europe)	R(Italy)	R(North America)	R(Puerto Rico)	R(United Kingdom)	R(United States)	p(Africa)	p(Europe)	p(Italy)	p(North America)	p(Puerto Rico)	p(United Kingdom)	p(United States)	Significant
TAX_963082475	Methanobrevibacter_sp._V14	1.8179	4.6835e-20	6.5569e-18	0.85	-0.082	0.453	0.345	-0.117	-0.004	0.504	0.255	0.678	0	0.001	0.561	0.971	0	0.077	TRUE
TAX_900155595	Pauljensenia_mediterranea	1.5116	3.1672e-17	1.7736e-15	0.894	0.22	0.367	0.192	-0.051	0.224	0.459	0.67	0.262	0	0.079	0.802	0.067	0	0	TRUE
TAX_947097395	Methanomassiliicoccaceae_archaeon_COG_1, uncultured_Methanomethylophilus_sp.	1.4992	1.1697e-15	3.275e-14	0.895	0.009	0.453	0.189	-0.122	-0.038	0.529	0.675	0.962	0	0.083	0.543	0.761	0	0	TRUE
TAX_001553625	Desulfomicrobium_orale	1.1811	1.7785e-08	1.1318e-07	0.783	0.025	0.438	0.2	0.01	0.243	0.066	0.391	0.901	0	0.066	0.962	0.046	0.412	0.006	TRUE
TAX_004136195	Cutibacterium_acnes	1.1015	2.7511e-13	4.0542e-12	0.859	0.574	0.435	0.265	0.267	-0.019	0.051	0.076	0.001	0	0.014	0.179	0.875	0.526	0.603	TRUE
TAX_000767835	Streptococcus_sinensis	1.0544	8.3295e-13	1.1661e-11	0.777	-0.05	0.288	-0.017	-0.097	0.117	0.396	0.449	0.801	0.002	0.879	0.63	0.341	0	0.001	TRUE
TAX_001929375	Actinomyces_oris_B	0.9907	4.8999e-11	5.2768e-10	0.84	-0.29	0.287	0.253	0.121	-0.004	0.486	0.461	0.135	0.002	0.019	0.547	0.976	0	0.001	TRUE
TAX_000413315	Brooklawnia_sp000413315	0.9649	2.7698e-16	1.1079e-14	0.917	0.632	0.423	0.334	0.062	0.026	0.267	0.247	0	0	0.002	0.757	0.831	0.001	0.087	TRUE
TAX_002243385	Mogibacterium_pumilum	0.915	1.4828e-16	6.9197e-15	0.914	0.266	0.368	0.208	-0.008	-0.167	0.423	0.404	0.172	0	0.056	0.968	0.173	0	0.004	TRUE
TAX_037482165	Parvimonas_micra, Parvimonas_sp._D4	0.6706	7.1326e-10	5.7061e-09	0.894	0.387	0.269	0.361	-0.199	-0.004	0.155	0.248	0.042	0.005	0.001	0.32	0.976	0.052	0.086	TRUE
TAX_017084525	Baekduia_sp017084525	0.6679	1.7052e-06	6.9081e-06	0.857	0.401	0.312	0.435	0.154	-0.139	0.074	0.011	0.035	0.001	0	0.444	0.26	0.359	0.941	TRUE
TAX_030644365	Pauljensenia_sp000466265, Pauljensenia_sp958349165	0.6629	6.0089e-11	6.2315e-10	0.881	0.181	0.405	0.127	0.092	-0.167	0.253	0.406	0.357	0	0.246	0.646	0.173	0.001	0.004	TRUE
TAX_035282405	Parvimonas_sp._C2	0.6591	9.8369e-11	9.8369e-10	0.845	0.06	0.312	0.261	-0.119	-0.167	0.006	0.287	0.762	0.001	0.016	0.553	0.173	0.936	0.046	TRUE
TAX_000235445	Johnsonella_ignava	0.6424	1.6734e-08	1.0897e-07	0.738	0.13	0.26	0.026	0.134	-0.044	0.065	0.407	0.51	0.006	0.812	0.505	0.723	0.418	0.004	TRUE
TAX_008369405	Streptococcus_cristatus_G	0.6404	5.2297e-12	6.3665e-11	0.888	0.495	0.452	0.24	-0.156	-0.086	0.133	-0.043	0.007	0	0.027	0.437	0.488	0.096	0.769	TRUE
TAX_000712295	Synergistes_jonesii	0.62	2.5452e-07	1.2299e-06	0.9	0.154	0.366	0.313	-0.22	-0.004	0.391	0.194	0.434	0	0.004	0.27	0.976	0	0.181	TRUE
TAX_021172045	Capillimicrobium_parvum	0.5988	7.7143e-05	0.00021818	0.844	0.197	0.33	0.416	0.154	0.126	0.05	0.011	0.314	0	0	0.444	0.307	0.538	0.941	TRUE
TAX_007992495	Reyranella_soli	0.5966	0.00013246	0.00034988	0.846	-0.074	0.353	0.346	0.186	-0.021	0.088	0.089	0.707	0	0.001	0.353	0.866	0.275	0.544	TRUE
TAX_011752065	Actinomyces_sp011752065	0.594	1.5633e-09	1.1519e-08	0.89	0.713	0.424	0.296	-0.149	-0.004	0.178	0.143	0	0	0.006	0.459	0.976	0.025	0.328	TRUE
TAX_000429245	Pauljensenia_georgiae	0.5863	1.3765e-07	7.2719e-07	0.852	0.304	0.263	0.209	0.301	-0.167	0.474	0.195	0.116	0.005	0.055	0.127	0.173	0	0.179	TRUE
TAX_006094415	Micrococcus_luteus	0.5811	2.3714e-10	2.2133e-09	0.835	0.242	0.409	0.378	0.161	-0.004	0.122	-0.008	0.214	0	0	0.422	0.976	0.128	0.959	TRUE
TAX_000278725	Pauljensenia_sp000278725	0.5799	4.5889e-16	1.6061e-14	0.9	0.446	0.477	0.474	-0.106	-0.031	0.256	0.226	0.017	0	0	0.597	0.802	0.001	0.118	TRUE
TAX_037055325	Arachnia_propionica	0.5361	1.0078e-06	4.2757e-06	0.802	0.259	0.25	-0.136	0.124	-0.067	0.317	0.364	0.184	0.008	0.215	0.539	0.585	0	0.01	TRUE
TAX_900128465	Pauljensenia_bouchesdurhonensis	0.5298	1.1352e-14	2.639e-13	0.902	0.387	0.389	0.436	0.074	-0.017	0.374	0.284	0.042	0	0	0.714	0.888	0	0.048	TRUE
TAX_021300775	Parvimonas_sp015257355	0.5273	3.7727e-10	3.3011e-09	0.928	0.103	0.429	0.176	-0.19	-0.108	0.214	0.166	0.601	0	0.107	0.344	0.38	0.007	0.253	TRUE
TAX_030644205	Mogibacterium_neglectum	0.5174	1.7152e-10	1.656e-09	0.893	0.274	0.478	0.226	-0.056	-0.099	0.197	0.094	0.158	0	0.038	0.78	0.421	0.013	0.52	TRUE
TAX_900607225	Arachnia_massiliensis	0.5084	2.4495e-06	9.2684e-06	0.827	0.103	0.386	0.064	0.031	-0.112	0.384	-0.008	0.602	0	0.563	0.879	0.363	0	0.957	TRUE
TAX_901543175	Streptococcus_australis_A	0.4878	3.6926e-08	2.1999e-07	0.888	0.022	0.358	0.379	-0.074	-0.097	0.289	0.317	0.91	0	0	0.714	0.43	0	0.026	TRUE
TAX_009932555	Steroidobacter_A_agaridevorans	0.4812	0.0019413	0.0042467	0.852	0.218	0.316	0.389	0.191	-0.025	0.067	0.157	0.264	0.001	0	0.339	0.837	0.404	0.282	TRUE
TAX_000385925	Streptococcus_cristatus_B	0.4797	5.3793e-09	3.6737e-08	0.916	0.402	0.435	0.488	-0.111	-0.097	0.134	0.13	0.034	0	0	0.581	0.43	0.095	0.372	TRUE
TAX_004138485	Steroidobacter_A_soli	0.4592	0.0011993	0.0027984	0.848	0.241	0.332	0.413	0.191	-0.081	0.058	0.157	0.217	0	0	0.339	0.51	0.471	0.282	TRUE
TAX_000147675	Peptostreptococcus_stomatis	0.4543	2.2476e-06	8.7406e-06	0.572	-0.018	0.237	-0.18	-0.251	-0.187	0.219	0.257	0.927	0.013	0.099	0.206	0.127	0.006	0.075	TRUE
TAX_016127995	Pauljensenia_meyeri	0.4499	7.5871e-05	0.00021677	-0.01	-0.225	0.346	-0.077	0.075	-0.182	0.281	-0.037	0.25	0	0.483	0.712	0.136	0	0.803	FALSE
TAX_016801985	Steroidobacter_A_gossypii	0.4376	0.0046066	0.0088955	0.848	0.218	0.337	0.349	0.191	-0.126	0.056	0.22	0.265	0	0.001	0.339	0.305	0.488	0.128	TRUE
TAX_022819345	Nanosynbacter_sp022819345, Nanosynbacter_sp022828255	0.4284	4.3285e-06	1.5342e-05	0.749	-0.253	0.124	-0.074	-0.052	-0.106	0.289	0.202	0.195	0.196	0.501	0.798	0.39	0	0.163	TRUE
TAX_003104955	Steroidobacter_cummioxidans	0.4261	0.0037551	0.0075101	0.844	0.241	0.336	0.425	0.161	-0.089	0.063	0.064	0.217	0	0	0.422	0.473	0.435	0.661	TRUE
TAX_963967315	Candidatus_Minimicrobia_sp._QA0096, Nanosynbacter_sp022828365	0.4257	2.5477e-07	1.2299e-06	0.953	-0.066	0.29	0.35	0.214	-0.066	0.349	0.107	0.74	0.002	0.001	0.283	0.595	0	0.466	TRUE
TAX_031296635	Actinomyces_oris_C	0.4229	0.00012807	0.00034153	0.892	0.174	0.333	0.389	-0.019	-0.004	0.29	0.057	0.375	0	0	0.927	0.976	0	0.696	TRUE
TAX_001494635	Tractidigestivibacter_sp900119625	0.4146	9.5553e-08	5.246e-07	0.901	0.162	0.351	0.386	0.154	-0.007	0.357	0.037	0.411	0	0	0.444	0.956	0	0.798	TRUE
TAX_900475975	Streptococcus_intermedius	0.3987	1.3171e-05	4.4433e-05	0.9	0.134	0.29	0.357	0.1	0.08	0.083	0.039	0.497	0.002	0.001	0.621	0.519	0.3	0.792	TRUE
TAX_000758945	Lancefieldella_sp000564995, Lancefieldella_sp000565075	0.3973	1.6067e-07	8.1794e-07	0.803	0.355	0.375	0.403	-0.183	-0.167	0.006	0.152	0.064	0	0	0.361	0.173	0.943	0.298	TRUE
TAX_004138405	Nanosyncoccus_nanoralicus	0.3955	1.727e-06	6.9081e-06	0.869	0.132	0.207	0.157	-0.142	-0.007	0.205	0.051	0.502	0.03	0.153	0.48	0.956	0.01	0.727	TRUE
TAX_022819385	Nanosynbacter_sp022828325, Nanosynbacter_sp900555885	0.3925	2.4658e-07	1.2299e-06	0.9	0.345	0.28	0.354	0.091	-0.015	0.215	0.087	0.072	0.003	0.001	0.652	0.903	0.007	0.554	TRUE
TAX_002952055	Desulfobulbus_oralis	0.3858	0.0065733	0.012109	-1.782	-0.358	0.378	0.03	-0.116	0.216	0.034	0.086	0.061	0	0.782	0.564	0.077	0.672	0.558	FALSE
TAX_002847525	Pauljensenia_odontolytica_B	0.3837	2.4931e-06	9.3076e-06	0.877	0.446	0.318	0.447	0.207	-0.086	0.218	-0.025	0.017	0.001	0	0.301	0.488	0.006	0.866	TRUE
TAX_000803625	Nanosynbacter_lyticus	0.3816	0.00035746	0.00088574	0.593	-0.212	0.387	-0.144	0.346	0.028	0.187	0.163	0.279	0	0.189	0.077	0.822	0.019	0.264	TRUE
TAX_036396715	Candidatus_Nitrosotenuis_sp.	0.3803	0.013831	0.023614	0.846	0.46	0.336	0.149	0.161	-0.346	0.037	0.129	0.014	0	0.173	0.422	0.004	0.647	0.378	FALSE
TAX_003977605	Prevotella_koreensis	0.377	6.0871e-05	0.00017754	0.828	-0.09	0.17	0.108	-0.379	-0.013	0.272	0.435	0.648	0.076	0.326	0.052	0.917	0.001	0.002	TRUE
TAX_001652275	Peptidiphaga_gingivicola	0.3767	0.00016002	0.00041106	0.707	0.199	0.18	0.182	0.122	0.062	0.346	-0.037	0.31	0.059	0.096	0.544	0.616	0	0.799	TRUE
TAX_002959775	Veillonella_rogosae	0.3739	2.5636e-08	1.5604e-07	0.872	0.545	0.364	0.463	0.047	-0.007	-0.006	0.209	0.003	0	0	0.816	0.956	0.937	0.149	TRUE
TAX_003859805	Arachnia_propionica_C	0.3734	1.9578e-08	1.2182e-07	0.918	0.232	0.395	0.394	-0.126	-0.017	0.158	0.308	0.235	0	0	0.531	0.888	0.047	0.032	TRUE
TAX_016724785	Fusobacterium_canifelinum	0.3692	4.8573e-05	0.00014783	0.924	0.505	0.3	0.205	0.051	0.03	-0.041	0.414	0.006	0.001	0.06	0.8	0.811	0.606	0.003	TRUE
TAX_000195595	Actinomyces_sp000195595	0.366	0.00020705	0.00052703	0.894	0.532	0.348	0.373	0.02	-0.017	0.218	0.112	0.004	0	0	0.922	0.888	0.006	0.445	TRUE
TAX_006546835	Actinomyces_johnsonii	0.3586	0.0015619	0.0034986	0.684	0.28	0.2	0.122	0.089	-0.063	0.292	0.098	0.149	0.036	0.264	0.659	0.61	0	0.505	TRUE
TAX_900637975	Actinomyces_viscosus	0.3493	4.3733e-05	0.00013456	0.822	0.334	0.318	0.456	0.179	0.017	0.028	0.103	0.082	0.001	0	0.371	0.888	0.726	0.479	TRUE
TAX_900120385	Olsenella_I_phocaeensis	0.3475	0.00086596	0.0020548	0.836	-0.164	0.14	0.166	0.065	-0.065	0.391	0.33	0.406	0.146	0.129	0.749	0.599	0	0.02	TRUE
TAX_022828245	Nanosynbacter_sp900555675	0.3472	1.3745e-06	5.6598e-06	0.877	0.241	0.352	0.447	0.127	0.039	0.065	0.008	0.217	0	0	0.529	0.753	0.419	0.958	TRUE
TAX_001059235	Pauljensenia_variabilis	0.3466	1.126e-06	4.7058e-06	0.873	0.237	0.365	0.328	0.152	-0.015	0.178	-0.098	0.225	0	0.002	0.449	0.903	0.026	0.505	TRUE
TAX_022819365	Nanosynbacter_sp022819365, Nanosynbacter_sp022828375	0.342	2.0121e-05	6.4023e-05	0.877	0.021	0.232	0.424	0.188	-0.006	0.202	0.026	0.915	0.015	0	0.347	0.961	0.011	0.857	TRUE
TAX_013378355	Streptococcus_sanguinis_I	0.3346	0.0030026	0.0061367	0.894	0.547	0.127	0.286	-0.085	-0.137	0.09	0.415	0.003	0.187	0.008	0.673	0.265	0.261	0.003	TRUE
TAX_012843315	Streptococcus_oralis_BI, Streptococcus_oralis_CF, Streptococcus_sp012843315, Streptococcus_sp900104285	0.3263	0.00072698	0.0017398	0.865	0.052	0.255	0.267	0.065	-0.086	0.16	-0.017	0.794	0.007	0.013	0.746	0.488	0.045	0.907	TRUE
TAX_024584435	Pauljensenia_sp000185285	0.3152	0.00049227	0.0011986	0.885	0.523	0.133	0.401	0.167	-0.111	0.4	0.098	0.004	0.165	0	0.406	0.366	0	0.503	TRUE
TAX_000235485	Streptococcus_sp000235485	0.3141	6.5425e-06	2.2616e-05	0.901	0.241	0.354	0.487	0.044	-0.086	0.208	-0.025	0.217	0	0	0.828	0.488	0.009	0.864	TRUE
TAX_005696695	Pauljensenia_odontolytica_C, Pauljensenia_sp001072465, Pauljensenia_sp018382595	0.3125	0.0016222	0.0036049	0.863	0.285	0.226	0.4	-0.097	-0.019	0.16	0.094	0.141	0.018	0	0.631	0.881	0.045	0.519	TRUE
TAX_003860135	Tannerella_forsythia_A	0.3125	0.007256	0.013279	-1.631	-0.442	0.124	-0.113	-0.023	-0.143	0.061	0.246	0.019	0.197	0.302	0.909	0.244	0.451	0.088	FALSE
TAX_021222645	Nanosynbacter_sp021222645	0.3025	0.00013387	0.00035031	0.85	0.219	0.26	0.181	0.205	-0.018	0.301	-0.139	0.264	0.006	0.098	0.306	0.886	0	0.343	TRUE
TAX_000222705	Streptococcus_mitis_AY, Streptococcus_oralis_BE	0.3024	0.0010316	0.0024273	0.922	0.156	0.17	0.378	0.206	-0.086	0.265	-0.017	0.428	0.076	0	0.303	0.488	0.001	0.906	TRUE
TAX_900186465	Centipeda_felix	0.2881	1.7621e-06	6.949e-06	0.864	0.325	0.31	0.426	0.034	-0.006	0.214	-0.072	0.092	0.001	0	0.866	0.961	0.007	0.621	TRUE
TAX_900103885	Actinomyces_ruminicola	0.2816	0.0022834	0.0048435	0.882	0.162	0.235	0.346	0.004	-0.005	0.182	-0.099	0.411	0.013	0.001	0.983	0.966	0.022	0.498	TRUE
TAX_963394915	Neisseria_oralis	0.2763	0.0088227	0.015735	0.212	0.407	0.124	-0.164	-0.434	-0.167	-0.041	0.378	0.032	0.199	0.134	0.024	0.173	0.607	0.007	FALSE
TAX_900475315	Neisseria_cinerea	0.2731	0.00010447	0.00028678	0.873	0.405	0.212	0.395	-0.017	0.062	-0.07	0.287	0.033	0.027	0	0.934	0.616	0.382	0.045	TRUE
TAX_001838165	Pauljensenia_sp001838165	0.2641	0.0014797	0.0033412	0.88	0.413	0.309	0.424	-0.015	-0.005	0.193	-0.152	0.029	0.001	0	0.941	0.966	0.016	0.296	TRUE
TAX_900475445	Streptococcus_cristatus, Streptococcus_cristatus_C, Streptococcus_cristatus_D, Streptococcus_cristatus_E, Streptococcus_cristatus_F, Streptococcus_cristatus_H, Streptococcus_cristatus_I, Streptococcus_cristatus_L, Streptococcus_sp030272855, Streptococcus_sp902460355	0.2572	0.012032	0.020925	0.706	0.375	0.166	0.029	-0.224	0.05	0.23	-0.089	0.049	0.084	0.789	0.261	0.688	0.004	0.545	TRUE
TAX_900095845	Streptococcus_mitis_BG, Streptococcus_timonensis	0.2442	0.0012669	0.0029317	0.855	0.241	0.286	0.355	0.041	-0.004	0.028	-0.063	0.217	0.002	0.001	0.837	0.976	0.727	0.668	TRUE
TAX_002998925	Mogibacterium_diversum	0.2442	0.0021748	0.0046484	0.846	0.113	0.168	0.364	-0.103	-0.045	0.121	-0.015	0.567	0.079	0.001	0.608	0.718	0.131	0.918	TRUE
TAX_037013405	Candidatus_Nanosynbacter_featherlites	0.2428	0.024688	0.039957	0.626	-0.049	0.269	-0.253	0.363	0.079	0.242	0.081	0.803	0.005	0.019	0.062	0.522	0.002	0.579	FALSE
TAX_037055315	Arachnia_rubra	0.2419	0.01094	0.019266	0.86	0.371	0.218	-0.015	-0.1	0.002	0.111	0.525	0.052	0.022	0.894	0.62	0.984	0.166	0	TRUE
TAX_004127215	Streptococcus_oralis_BD, Streptococcus_oralis_K, Streptococcus_oralis_Z	0.2418	0.0024584	0.005137	0.857	0.365	0.196	0.377	-0.202	-0.097	0.024	0.079	0.056	0.04	0	0.312	0.43	0.765	0.59	TRUE
TAX_002761955	Fusobacterium_periodonticum_B, Fusobacterium_periodonticum_D, Fusobacterium_pseudoperiodonticum	0.2414	0.0021598	0.0046484	0.777	0.432	0.139	0.195	-0.223	-0.017	0.025	0.161	0.022	0.146	0.074	0.264	0.888	0.754	0.27	TRUE
TAX_005697565	Nanosynbacter_featherlites	0.2404	0.019144	0.031718	0.442	0.101	0.217	-0.205	0.279	-0.091	0.205	0.129	0.607	0.023	0.06	0.159	0.462	0.01	0.375	TRUE
TAX_004342845	Bacteroides_heparinolyticus	0.24	0.007773	0.014133	0.516	-0.052	0.151	0.004	-0.264	-0.004	0.092	0.302	0.794	0.116	0.968	0.184	0.976	0.251	0.035	TRUE
TAX_014334835	Treponema_D_paredis	0.2358	0.020424	0.03364	0.224	-0.191	0.077	-0.033	0.278	-0.14	0.334	0.426	0.33	0.424	0.766	0.16	0.254	0	0.002	TRUE
TAX_024400535	Treponema_B_denticola_C	0.2293	0.029038	0.046727	-0.811	-0.273	0.046	-0.067	-0.289	-0.032	-0.023	0.355	0.16	0.635	0.545	0.144	0.798	0.777	0.012	FALSE
TAX_001064145	Pauljensenia_sp001064145	0.2263	0.0026463	0.0054773	0.825	0.239	0.259	0.444	-0.074	-0.167	0.231	-0.212	0.22	0.006	0	0.713	0.173	0.004	0.144	TRUE
TAX_000372365	Aggregatibacter_actinomycetemcomitans	0.2015	0.01513	0.025675	0.804	-0.042	0.316	0.07	0.161	-0.004	-0.071	0.29	0.831	0.001	0.527	0.422	0.976	0.377	0.044	TRUE
TAX_014334335	Treponema_D_sp014334335	0.1842	0.021391	0.035027	0.614	0.237	0.027	-0.03	-0.107	-0.167	0.036	0.398	0.224	0.776	0.788	0.596	0.173	0.655	0.005	TRUE
TAX_018127745	Porphyromonas_sp018127745	0.1738	0.010824	0.019181	0.869	0.393	0.171	0.445	0.297	-0.167	0.024	0.101	0.038	0.074	0	0.133	0.173	0.77	0.489	TRUE
TAX_000177375	Bulleidia_extructa	0.1707	0.016364	0.027436	0.811	0.304	0.247	0.392	0.161	-0.004	0.041	-0.087	0.116	0.009	0	0.422	0.976	0.607	0.55	TRUE
TAX_000412995	Treponema_vincentii	-0.1791	0.0085217	0.015394	0.097	0.104	-0.114	0.425	0.161	-0.004	-0.012	-0.323	0.599	0.237	0	0.422	0.976	0.883	0.024	FALSE
TAX_000159995	Alloprevotella_tannerae	-0.18	0.012474	0.021428	0.519	0.304	-0.096	0.455	0.037	-0.017	0.156	-0.376	0.116	0.319	0	0.854	0.888	0.051	0.008	FALSE
TAX_000008185	Treponema_B_denticola	-0.232	0.023105	0.037613	0.804	-0.491	-0.06	-0.302	-0.025	-0.123	0.01	-0.14	0.008	0.533	0.005	0.9	0.319	0.904	0.337	TRUE
TAX_900573965	Campylobacter_A_showae_A	-0.2351	0.011747	0.020557	0.696	0.358	-0.174	-0.067	-0.007	-0.086	-0.126	0.067	0.062	0.069	0.542	0.971	0.487	0.115	0.649	TRUE
TAX_000160135	Oribacterium_sp000160135	-0.2452	0.01588	0.026786	-1.404	-0.08	-0.038	0.334	0.161	-0.178	0.06	-0.482	0.687	0.69	0.002	0.422	0.147	0.457	0	FALSE
TAX_000160035	Catonella_morbi	-0.246	0.0035347	0.0071719	0.74	0.174	-0.24	-0.346	-0.034	-0.102	-0.371	0.083	0.376	0.012	0.001	0.866	0.409	0	0.572	TRUE
TAX_003990355	Eikenella_corrodens_B	-0.2473	0.01213	0.020965	0.479	0.141	-0.126	0.103	-0.279	-0.004	0.024	0.215	0.474	0.19	0.349	0.159	0.976	0.768	0.138	TRUE
TAX_000344295	Campylobacter_A_showae_B	-0.2585	0.0043758	0.008568	0.806	0.265	-0.186	-0.024	-0.078	-0.14	-0.209	0.105	0.173	0.051	0.825	0.7	0.254	0.009	0.473	TRUE
TAX_000614205	Prevotella_saccharolytica	-0.2591	0.0026604	0.0054773	0.641	0.243	-0.272	-0.46	-0.007	-0.097	-0.156	0.133	0.212	0.004	0	0.972	0.43	0.05	0.362	TRUE
TAX_900104625	Leptotrichia_massiliensis	-0.2665	0.0062904	0.011725	0.581	0.078	-0.221	-0.168	0.081	-0.097	-0.313	0.148	0.694	0.02	0.125	0.689	0.43	0	0.31	TRUE
TAX_900186885	Veillonella_hominis, Veillonella_parvula, Veillonella_parvula_A, Veillonella_sp018376995	-0.2693	0.0057649	0.010907	0.48	0.433	-0.149	0.173	-0.083	-0.067	-0.153	-0.234	0.021	0.12	0.113	0.682	0.585	0.055	0.106	FALSE
TAX_000468035	Centipeda_sp000468035	-0.2696	0.0063232	0.011725	0.67	-0.104	-0.233	-0.245	0.043	-0.167	0.219	-0.037	0.598	0.014	0.024	0.83	0.173	0.006	0.798	FALSE
TAX_000382825	Streptococcus_dentisani, Streptococcus_mitis_BD, Streptococcus_oralis, Streptococcus_oralis_BH, Streptococcus_oralis_BT, Streptococcus_oralis_CA, Streptococcus_oralis_U	-0.27	0.0038743	0.0076937	-0.227	0.216	-0.192	0.089	-0.172	-0.004	-0.065	0.023	0.27	0.044	0.415	0.392	0.976	0.418	0.874	FALSE
TAX_000023285	Capnocytophaga_ochracea	-0.2728	0.0037266	0.0075069	0.566	-0.165	-0.121	-0.309	-0.079	-0.064	-0.142	0	0.4	0.209	0.004	0.696	0.605	0.075	0.998	TRUE
TAX_005696555	Actinomyces_oris_E	-0.2746	0.0060672	0.011401	0.547	0.25	0.042	0.225	-0.143	-0.004	-0.044	-0.13	0.199	0.661	0.039	0.476	0.976	0.586	0.373	FALSE
TAX_001190745	Campylobacter_B_gracilis	-0.2789	0.0045186	0.0087862	0.752	-0.232	-0.095	-0.239	-0.077	-0.069	-0.036	-0.013	0.236	0.321	0.028	0.704	0.573	0.652	0.928	TRUE
TAX_000175615	Rothia_mucilaginosa, Rothia_mucilaginosa_B, Rothia_mucilaginosa_C, Rothia_sp001808955, Rothia_sp001836735, Rothia_sp024294905	-0.2859	0.0013393	0.0030488	0.333	0.234	-0.058	0.4	0.238	-0.004	-0.1	-0.227	0.23	0.546	0	0.231	0.976	0.214	0.116	FALSE
TAX_000208405	Selenomonas_sp905372355, Selenomonas_sputigena	-0.2886	0.0023867	0.0050246	0.631	-0.037	-0.317	-0.226	-0.269	-0.167	0.231	-0.174	0.851	0.001	0.038	0.175	0.173	0.004	0.233	FALSE
TAX_900454815	Porphyromonas_endodontalis	-0.2918	0.0053971	0.01028	0.633	-0.152	-0.087	-0.135	0.173	-0.016	0.033	-0.076	0.44	0.367	0.219	0.388	0.898	0.681	0.605	TRUE
TAX_900637725	Arachnia_propionica	-0.2939	0.01677	0.02795	0.248	0.055	-0.052	-0.086	0.21	0.108	0.27	-0.116	0.782	0.588	0.435	0.293	0.381	0.001	0.427	FALSE
TAX_024181585	Treponema_D_buccale	-0.2966	0.0087095	0.015632	0.911	-0.291	-0.085	-0.098	-0.14	-0.187	0.055	-0.339	0.132	0.375	0.374	0.486	0.127	0.496	0.017	TRUE
TAX_900573985	Campylobacter_A_showae_E	-0.3122	0.0012894	0.0029593	0.716	0.335	-0.235	-0.119	0.009	-0.187	-0.138	0.105	0.081	0.013	0.279	0.963	0.127	0.085	0.471	TRUE
TAX_035282585	Capnocytophaga_gingivalis	-0.318	0.0048161	0.0092363	-0.571	0.209	-0.213	-0.145	0.049	-0.097	-0.167	0.186	0.286	0.025	0.186	0.81	0.43	0.036	0.201	FALSE
TAX_000469505	Leptotrichia_A_sp000469505	-0.322	5.9858e-05	0.00017642	0.525	0.027	-0.299	0.142	-0.022	-0.167	-0.273	-0.022	0.891	0.002	0.196	0.912	0.173	0.001	0.883	TRUE
TAX_014931355	Haemophilus_D_parainfluenzae_A, Haemophilus_D_parainfluenzae_K, Haemophilus_D_parainfluenzae_L, Haemophilus_D_parainfluenzae_R, Haemophilus_D_parainfluenzae_S, Haemophilus_D_parainfluenzae_Z, Haemophilus_D_sp001679485, Haemophilus_D_sp001811025, Haemophilus_D_sp001815355, Haemophilus_D_sp014931275, Haemophilus_D_sp927911595	-0.3371	5.9181e-05	0.00017628	-0.535	0.469	-0.135	0.29	0.161	-0.006	-0.19	-0.31	0.012	0.159	0.007	0.422	0.961	0.017	0.03	FALSE
TAX_007990635	Leptotrichia_hongkongensis, Leptotrichia_sp000469385	-0.3401	0.00012612	0.00033955	0.461	0.019	-0.179	0.125	-0.153	-0.011	-0.299	-0.155	0.922	0.062	0.254	0.447	0.927	0	0.287	TRUE
TAX_900476035	Aggregatibacter_segnis, Aggregatibacter_segnis_A, Aggregatibacter_segnis_B	-0.3424	0.0020349	0.0044169	0.847	0.08	-0.199	-0.026	-0.1	-0.097	-0.236	-0.217	0.686	0.037	0.811	0.62	0.43	0.003	0.134	TRUE
TAX_000413055	Treponema_C_maltophilum	-0.3493	0.00061377	0.0014815	0.903	-0.304	-0.127	-0.312	0.175	-0.046	-0.195	-0.17	0.116	0.185	0.004	0.382	0.711	0.014	0.243	TRUE
TAX_000468115	Treponema_D_socranskii	-0.3494	0.0041632	0.008209	0.892	-0.196	-0.076	-0.276	-0.006	-0.148	-0.124	-0.148	0.318	0.429	0.011	0.978	0.227	0.122	0.309	TRUE
TAX_014054985	Kingella_B_oralis	-0.3604	8.938e-07	3.8502e-06	-0.173	0.178	-0.07	0.383	-0.24	-0.029	-0.028	-0.35	0.364	0.47	0	0.228	0.814	0.73	0.014	FALSE
TAX_005221285	Neisseria_flavescens_B, Neisseria_flavescens_C, Neisseria_perflava, Neisseria_perflava_A, Neisseria_sp000186165, Neisseria_sp946902045, Neisseria_subflava, Neisseria_subflava_A, Neisseria_subflava_E	-0.366	0.00015591	0.00040421	0.886	0.151	-0.17	-0.127	0.015	-0.097	-0.354	-0.079	0.444	0.075	0.248	0.943	0.43	0	0.591	TRUE
TAX_900699785	Campylobacter_A_showae_D	-0.3888	8.751e-05	0.00024503	0.8	-0.156	-0.222	-0.078	-0.26	-0.086	-0.112	-0.176	0.428	0.02	0.48	0.191	0.488	0.161	0.226	TRUE
TAX_004803815	Campylobacter_A_showae	-0.3923	1.6888e-05	5.6294e-05	0.789	-0.089	-0.186	-0.046	-0.108	-0.167	-0.395	0.201	0.654	0.052	0.674	0.593	0.173	0	0.167	TRUE
TAX_000565015	Porphyromonas_catoniae	-0.3959	2.7484e-05	8.5506e-05	0.416	0.228	-0.226	0.068	0.094	-0.167	-0.097	-0.057	0.243	0.018	0.536	0.641	0.173	0.226	0.697	TRUE
TAX_023611505	Streptococcus_oralis_BU, Streptococcus_oralis_C, Streptococcus_oralis_T, Streptococcus_oralis_Y, Streptococcus_sp934229205	-0.403	5.5337e-05	0.00016661	0.857	-0.205	-0.285	-0.056	-0.181	-0.167	0.037	-0.147	0.296	0.003	0.611	0.366	0.173	0.643	0.313	TRUE
TAX_000160555	Centipeda_noxia	-0.4064	2.1719e-05	6.8328e-05	0.7	-0.143	-0.292	-0.354	0.06	-0.111	0.097	0.046	0.468	0.002	0.001	0.765	0.366	0.225	0.754	TRUE
TAX_003143695	Streptococcus_halitosis, Streptococcus_halitosis_A, Streptococcus_halitosis_B, Streptococcus_mitis_BJ, Streptococcus_oralis_BK, Streptococcus_oralis_BM, Streptococcus_oralis_BW, Streptococcus_oralis_CK, Streptococcus_oralis_F, Streptococcus_oralis_W, Streptococcus_sp900550895	-0.408	1.8222e-05	5.9329e-05	0.696	0.264	-0.085	0.226	-0.054	-0.073	-0.327	-0.274	0.175	0.378	0.038	0.791	0.555	0	0.057	FALSE
TAX_001006485	Tannerella_forsythia	-0.425	0.0018535	0.0040864	0.897	-0.522	-0.051	-0.333	-0.047	0.078	-0.25	-0.188	0.004	0.597	0.002	0.815	0.53	0.002	0.197	TRUE
TAX_022288825	CAJPNX01_sp905372165	-0.4312	2.0026e-05	6.4023e-05	0.735	-0.058	-0.177	-0.018	-0.195	-0.007	-0.329	0.3	0.768	0.064	0.869	0.329	0.956	0	0.036	FALSE
TAX_000010505	Porphyromonas_gingivalis	-0.4375	0.00031753	0.00079382	0.916	-0.397	-0.148	-0.254	-0.319	-0.186	-0.284	-0.084	0.036	0.124	0.019	0.105	0.129	0	0.564	TRUE
TAX_014217355	Fusobacterium_hwasookii	-0.4397	0.00037157	0.00091262	0.49	0.274	-0.209	-0.107	-0.112	-0.167	-0.41	0.379	0.159	0.028	0.33	0.579	0.173	0	0.007	FALSE
TAX_000426665	Centipeda_artemidis	-0.4404	5.3718e-10	4.5579e-09	0.03	-0.097	-0.131	0.437	0.256	-0.013	0.061	-0.346	0.625	0.173	0	0.198	0.914	0.445	0.015	FALSE
TAX_001296145	Fusobacterium_animalis, Fusobacterium_nucleatum	-0.4465	5.5717e-06	1.9501e-05	0.887	0.11	-0.287	0.079	-0.039	-0.047	-0.443	-0.169	0.578	0.002	0.471	0.848	0.704	0	0.245	TRUE
TAX_013372125	Campylobacter_A_curvus	-0.4485	4.0036e-09	2.8744e-08	0.453	0.023	-0.108	0.362	-0.053	-0.015	-0.24	-0.101	0.907	0.26	0.001	0.793	0.903	0.002	0.491	FALSE
TAX_030408675	Corynebacterium_durum	-0.462	9.6556e-05	0.00026768	-0.42	0.346	-0.254	0.028	-0.198	-0.016	-0.073	-0.124	0.071	0.007	0.797	0.322	0.894	0.366	0.396	FALSE
TAX_010365865	Treponema_sp010365865	-0.4752	5.0972e-07	2.3019e-06	0.744	0.196	-0.173	-0.073	0.105	-0.004	-0.139	-0.241	0.317	0.071	0.507	0.603	0.976	0.082	0.096	TRUE
TAX_017565765	Capnocytophaga_bilenii	-0.4924	2.9064e-07	1.3563e-06	0.688	-0.178	-0.207	0.096	0.083	0.061	-0.338	-0.078	0.364	0.03	0.384	0.68	0.621	0	0.596	TRUE
TAX_916618745	Cardiobacterium_sp916618745	-0.4943	8.5114e-06	2.9063e-05	0.517	0.177	-0.41	-0.331	-0.035	-0.08	-0.016	0.078	0.367	0	0.002	0.863	0.518	0.846	0.596	TRUE
TAX_000143845	Olsenella_uli	-0.4976	0.00011868	0.00032263	0.882	-0.268	-0.305	-0.236	0.155	-0.223	0.044	-0.243	0.168	0.001	0.03	0.44	0.068	0.588	0.092	TRUE
TAX_037889245	Fusobacterium_nucleatum	-0.5132	2.8611e-07	1.3563e-06	0.509	-0.076	-0.153	0.098	0.161	-0.004	-0.328	-0.275	0.699	0.112	0.374	0.422	0.976	0	0.056	TRUE
TAX_000378085	Prevotella_loescheii	-0.5155	2.2831e-06	8.7571e-06	0.843	-0.025	-0.293	-0.382	-0.141	-0.102	-0.243	-0.138	0.898	0.002	0	0.484	0.409	0.002	0.344	TRUE
TAX_900475505	Streptococcus_sanguinis, Streptococcus_sanguinis_C, Streptococcus_sanguinis_D, Streptococcus_sanguinis_E, Streptococcus_sanguinis_F, Streptococcus_sanguinis_H, Streptococcus_sanguinis_J, Streptococcus_sanguinis_K, Streptococcus_sanguinis_L, Streptococcus_sanguinis_M, Streptococcus_sanguinis_N, Streptococcus_sanguinis_O, Streptococcus_sanguinis_P, Streptococcus_sanguinis_Q, Streptococcus_sanguinis…	-0.5173	0.00027342	0.00068971	0.628	0.169	-0.207	-0.129	-0.2	-0.061	-0.024	-0.294	0.389	0.03	0.24	0.318	0.624	0.761	0.04	TRUE
TAX_000286455	Centipeda_sp000286455	-0.5175	6.8859e-10	5.6707e-09	0.819	-0.216	-0.349	0.018	0.031	-0.097	-0.141	-0.214	0.269	0	0.868	0.877	0.432	0.078	0.139	TRUE
TAX_002209445	Capnocytophaga_periodontitidis	-0.5249	1.315e-08	8.7669e-08	0.801	0.215	-0.379	-0.036	-0.081	-0.018	-0.441	0.063	0.272	0	0.742	0.689	0.886	0	0.668	TRUE
TAX_900187105	Eikenella_corrodens	-0.5284	5.2401e-07	2.329e-06	0.805	-0.016	-0.331	-0.252	-0.087	-0.073	-0.068	-0.007	0.936	0	0.02	0.665	0.555	0.397	0.964	TRUE
TAX_900451365	Kingella_A_denitrificans	-0.5468	6.4214e-08	3.596e-07	0.842	0.1	-0.283	-0.057	-0.048	-0.147	-0.262	-0.115	0.611	0.003	0.606	0.811	0.23	0.001	0.43	TRUE
TAX_900446675	Capnocytophaga_granulosa	-0.5798	5.7053e-07	2.4961e-06	0.821	0.127	-0.323	-0.252	-0.025	-0.097	-0.298	-0.002	0.521	0.001	0.02	0.9	0.43	0	0.989	TRUE
TAX_019931005	Granulicatella_adiacens	-0.5929	5.3768e-08	3.0724e-07	0.874	0.086	-0.319	-0.115	-0.081	-0.097	-0.204	-0.139	0.662	0.001	0.294	0.687	0.43	0.01	0.339	TRUE
TAX_900475815	Neisseria_elongata	-0.5984	2.7329e-06	1.0069e-05	0.81	0.263	-0.428	-0.286	-0.12	-0.099	-0.191	0.02	0.177	0	0.008	0.552	0.42	0.017	0.893	TRUE
TAX_900240305	Ottowia_massiliensis	-0.6024	7.2159e-05	0.00020829	0.635	0.228	-0.427	-0.38	-0.091	-0.11	-0.161	0.346	0.243	0	0	0.653	0.371	0.044	0.015	FALSE
TAX_014253065	Campylobacter_A_massiliensis	-0.6158	4.2878e-09	3.0014e-08	0.743	-0.174	-0.317	-0.293	-0.055	-0.097	-0.172	-0.153	0.375	0.001	0.006	0.786	0.43	0.031	0.294	TRUE
TAX_000175375	Corynebacterium_matruchotii	-0.6234	2.958e-06	1.0691e-05	0.827	-0.132	-0.362	-0.285	-0.038	-0.052	-0.087	-0.016	0.502	0	0.008	0.852	0.673	0.276	0.915	TRUE
TAX_000269805	Actinomyces_massiliensis	-0.629	1.4813e-07	7.6808e-07	0.909	-0.396	-0.3	-0.557	0.008	-0.123	0.037	0.035	0.037	0.001	0	0.967	0.318	0.648	0.812	TRUE
TAX_900637555	Lautropia_mirabilis	-0.6418	2.9782e-06	1.0691e-05	0.696	0.017	-0.322	-0.358	-0.043	-0.028	-0.017	-0.107	0.93	0.001	0.001	0.831	0.821	0.837	0.464	TRUE
TAX_001274535	Leptotrichia_A_sp001274535	-0.6465	1.0198e-07	5.4913e-07	0.824	0.04	-0.299	-0.279	0.022	-0.097	-0.359	-0.099	0.839	0.002	0.01	0.915	0.43	0	0.497	TRUE
TAX_014055025	Neisseria_bacilliformis	-0.6748	3.2552e-10	2.9402e-09	0.737	0.272	-0.066	0.177	-0.008	0.062	-0.371	-0.02	0.162	0.491	0.106	0.969	0.616	0	0.89	TRUE
TAX_001648475	Eikenella_halliae	-0.6804	7.7358e-10	6.0167e-09	0.535	0.277	-0.271	0.115	-0.172	-0.018	-0.183	-0.185	0.153	0.004	0.293	0.39	0.886	0.022	0.203	TRUE
TAX_016726365	Rothia_aeria	-0.7046	4.2138e-08	2.4581e-07	0.737	0.286	-0.457	-0.039	-0.182	0.038	-0.146	-0.043	0.14	0	0.723	0.364	0.761	0.068	0.768	TRUE
TAX_000312445	Phocaeicola_abscessus	-0.7054	9.5484e-10	7.2258e-09	0.939	-0.221	-0.386	-0.432	-0.013	-0.03	-0.314	-0.193	0.259	0	0	0.95	0.807	0	0.184	TRUE
TAX_001457555	Fusobacterium_polymorphum	-0.7197	2.6575e-11	3.1004e-10	0.918	-0.014	-0.404	-0.333	-0.109	-0.077	-0.527	-0.129	0.946	0	0.002	0.587	0.53	0	0.376	TRUE
TAX_000160055	Dialister_invisus	-0.7328	2.6241e-13	4.0542e-12	0.932	-0.285	-0.492	-0.166	0.003	-0.167	-0.047	-0.454	0.142	0	0.128	0.989	0.173	0.56	0.001	TRUE
TAX_000185505	Pseudoramibacter_alactolyticus	-0.7455	1.77e-05	5.8307e-05	0.922	-0.362	-0.449	0.044	0.25	0.182	-0.057	-0.304	0.058	0	0.691	0.209	0.137	0.48	0.034	TRUE
TAX_009730335	Pauljensenia_odontolytica_A	-0.799	3.5843e-14	7.1687e-13	0.611	0.315	-0.252	0.338	0.105	-0.086	-0.078	-0.424	0.103	0.008	0.002	0.602	0.488	0.33	0.002	FALSE
TAX_022749495	Neisseria_cerebrosa, Neisseria_flava, Neisseria_macacae, Neisseria_mucosa, Neisseria_mucosa_A, Neisseria_sicca, Neisseria_sicca_A, Neisseria_sicca_B, Neisseria_sicca_C, Neisseria_sicca_E, Neisseria_sp000227275, Neisseria_sp000952795, Neisseria_sp001809325, Neisseria_sp001815675	-0.8001	3.5359e-07	1.623e-06	0.882	-0.005	-0.33	-0.207	-0.089	-0.04	-0.232	0.013	0.98	0	0.058	0.659	0.745	0.003	0.931	TRUE
TAX_900446695	Capnocytophaga_sputigena	-0.8069	3.1743e-12	4.04e-11	0.81	0.068	-0.443	-0.327	-0.11	-0.097	-0.316	-0.154	0.733	0	0.002	0.586	0.43	0	0.291	TRUE
TAX_900637305	Cardiobacterium_hominis	-0.8266	7.394e-14	1.3802e-12	0.801	-0.164	-0.485	-0.145	-0.124	-0.118	-0.087	-0.102	0.405	0	0.184	0.539	0.338	0.277	0.486	TRUE
TAX_000239275	Anaeroglobus_geminatus	-0.8355	2.7101e-15	6.8985e-14	0.845	-0.046	-0.277	0.261	0.064	-0.007	-0.355	-0.548	0.817	0.003	0.016	0.752	0.956	0	0	FALSE
TAX_000164695	Rothia_dentocariosa	-0.8424	3.3372e-11	3.7377e-10	0.811	0.149	-0.308	0.298	-0.315	0.049	-0.298	-0.309	0.449	0.001	0.006	0.11	0.69	0	0.031	FALSE
TAX_000279975	Fusobacterium_vincentii	-0.8431	1.3921e-13	2.2929e-12	0.794	-0.113	-0.125	0.028	-0.012	-0.004	-0.376	-0.525	0.566	0.194	0.801	0.954	0.976	0	0	TRUE
TAX_000191405	Haemophilus_D_parainfluenzae, Haemophilus_D_parainfluenzae_N, Haemophilus_D_parainfluenzae_P	-0.8735	1.6994e-17	1.5861e-15	0.773	0.287	-0.358	0.094	0.089	-0.018	-0.32	-0.406	0.139	0	0.391	0.659	0.886	0	0.004	TRUE
TAX_003054025	Capnocytophaga_leadbetteri	-0.8952	5.5375e-16	1.7228e-14	0.874	-0.009	-0.417	-0.227	-0.042	-0.097	-0.345	-0.176	0.966	0	0.037	0.834	0.43	0	0.226	TRUE
TAX_900637025	Streptococcus_oralis, Streptococcus_oralis_AA, Streptococcus_oralis_BC, Streptococcus_oralis_BO, Streptococcus_oralis_BV, Streptococcus_oralis_BX, Streptococcus_oralis_BY, Streptococcus_oralis_BZ, Streptococcus_oralis_D, Streptococcus_oralis_G, Streptococcus_oralis_H, Streptococcus_oralis_L, Streptococcus_oralis_S, Streptococcus_sp000296995, Streptococcus_sp000688775, Streptococcus_sp006228325, S…	-0.9066	1.2253e-14	2.639e-13	0.904	0.168	-0.533	-0.113	0.051	-0.067	-0.257	-0.281	0.391	0	0.304	0.799	0.585	0.001	0.051	TRUE
TAX_000174755	Capnocytophaga_gingivalis	-1.0104	2.9821e-17	1.7736e-15	0.907	0.041	-0.467	-0.172	-0.164	-0.097	-0.369	-0.338	0.834	0	0.115	0.413	0.43	0	0.018	TRUE
TAX_000525775	Mogibacterium_timidum	-1.0388	1.723e-12	2.2973e-11	0.935	-0.415	-0.55	-0.349	0.004	-0.138	-0.269	-0.45	0.028	0	0.001	0.985	0.261	0.001	0.001	TRUE
TAX_000711965	Actinomyces_israelii	-1.0641	8.4792e-14	1.4839e-12	0.95	-0.414	-0.474	-0.383	0.08	0.128	-0.355	-0.106	0.028	0	0	0.69	0.3	0	0.47	TRUE
TAX_016626125	Actinomyces_sp002999235	-1.5457	8.2688e-29	2.3153e-26	0.928	-0.609	-0.451	-0.386	0.141	0.042	-0.404	-0.043	0.001	0	0	0.484	0.732	0	0.768	TRUE
